# A bivalent lysine-acetylated small-molecule binding site in MYC

**DOI:** 10.64898/2026.03.02.707789

**Authors:** Dikshat G. Gupta, Mihai I. Truica, Jin-gon Shim, J. Brandon Parker, Mahil Lambert, Adam W. T. Steffeck, Daniel H. Ryan, Hao Pan, Kerem Kahraman, Xinyan Lu, William Yang, Kenji Unno, Ala A. Elmashae, Megan M. Kerber, C. Elysse Brookins, Huiying Han, Mary Fiona Dufficy, Songhua Quan, Debabrata Chakravarti, Gary E. Schiltz, Joshua J. Ziarek, Sarki A. Abdulkadir

## Abstract

MYC is an important, yet challenging target in oncology as it lacks traditional druggable pockets. Here, we show that two regions of MYC, the basic-helix-loop-helix (bHLH) domain, and extended MYC Box II (eMBII) come together to form a bivalent, high-affinity small-molecule MYC inhibitor (MYCi) binding site. CRISPR-tiling mutagenesis identified mutations in the vicinity of the eMBII and bHLH regions that together confer MYCi resistance. Importantly, acetylation of K148 in eMBII, which is essential for MYC oncogenicity in vivo, enhanced MYCi binding affinity and is predicted to increase the structural order of this region. Furthermore, MYCi selectively modulated the expression of the same genes regulated by lysine-acetylated MYC in cancer cells. These studies provide a rationale for selective targeting of acetylated, oncogenic MYC with small molecules.

---

Intrinsically disordered proteins (IDPs) and protein regions (IDRs) lack stable tertiary structures yet play critical roles in cellular signaling and disease (*1, 2*). Their conformational plasticity makes them challenging therapeutic targets, particularly in cancer, where IDPs like MYC are frequently dysregulated but remain undruggable due to the lack of structured binding pockets. The MYC oncoprotein is a paradigmatic IDP and a master regulator of cancer hallmarks, driving proliferation, metabolism, and immune evasion, making it a highly attractive therapeutic target (*3–5*). Unlike other oncoproteins such as RAS, MYC is generally not mutated in human cancer, making it difficult to selectively target its oncogenic form (*6*). However, post-translational modifications in cancer cells may influence MYC oncogenic activity. For example, acetylation at lysines 148 (149 in mouse) and 157 (158 in mouse) are required for MYC oncogenicity in vivo (*7*). This suggests that specific targeting of acetylated MYC in cancers could increase the therapeutic window for MYC inhibitors. Structurally, MYC consists of a largely disordered N-terminal region containing conserved transcriptional regulatory elements (MYC boxes I–IV; MBI–IV) followed by a conserved basic-helix-loop-helix leucine zipper (bHLH-LZ) domain that mediates dimerization with MAX and DNA binding. The absence of discernible “druggable” pockets in MYC notwithstanding, several studies have empirically identified small molecules that interact with MYC and block its interaction with MAX and/or DNA (*8, 9*). One such small molecule MYC inhibitor, MYCi975, selectively binds to MYC and has demonstrated preclinical efficacy and remarkable tolerability (*10–12*). Yet, the structural basis for this and other MYC inhibitors remains unclear. Attempts at answering this question have focused on studying small molecule binding to the DNA/MAX-interacting interface of MYC and have found that a majority interact with a short stretch of amino acids in the bHLH-LZ domain called the “MycHot” region (*8, 13*). Recently, the N-terminal transactivation domain (TAD) termed coreMYC has been shown to undergo a conformational switch upon low-affinity, non-specific binding of small molecules like epigallocatechin gallate (EGCG) (*14*). However, the binding affinities of molecules to this region are relatively modest (in the micromolar range), and a clear structural mechanism for how these molecules specifically inhibit oncogenic MYC activity is lacking.

While investigating how MYCi975 binds to MYC, we made the serendipitous finding that the bHLH-LZ domain cooperates with a previously unrecognized region overlapping the MBII domain (extended MBII or eMBII). The fact that acetylation of lysines K148/149 and K157/158 (human/mouse) found within the eMBII region is required for in vivo MYC oncogenicity further motivated us to investigate how these post-translational modifications affect small molecule binding.
