## Supplemental Tables 1-3 for "A bivalent lysine-acetylated small-molecule binding site in MYC"

### Sheet:  Table S1
Table S1: MYC Peptides and Recombinant Proteins Used in This Study
MYC WT and Variants	Description / Residues	Source	Reference
MYC 1–439	Full-length human MYC (UniProt P01106-1)	Gene Script	This study
MYC bHLH-LZ	Residues 353–439 (C-terminal domain)	Gene Script	This study
eMBII MYC	Full-length MYC lacking residues 127–189 (ΔC)	Gene Script	This study
bHLH-LZ MYC	Residues 1–353; bHLH-LZ domain deletion (ΔG)	Gene Script	This study
Dual eMBII + bHLH-LZ deletion	Deletion of both eMBII (127–189) and bHLH-LZ (353–439)	Gene Script	This study
eMBII-bHLH Linker Constructs
eMBII-linker-bHLH-LZ	Residues 127–189 + 40×GS linker + 353–439	Gene Script	This study
eMBII (Del 127–147)-linker-bHLH-LZ	eMBII lacking residues 127–147, linked to bHLH-LZ	Gene Script	This study
eMBII (Del 148–168)-linker-bHLH-LZ	eMBII lacking residues 148–168, linked to bHLH-LZ	Gene Script	This study
eMBII (Del 169–190)-linker-bHLH-LZ	eMBII lacking residues 169–190, linked to bHLH-LZ	Gene Script	This study
bHLH-LZ MAX-like Mutants
bHLH-LZ Mutant 1	Residues 368–381 mutated to mimic MAX: NELKRSFFALRDQI- DHIKDSFHSLRDSV	Gene Script	This study
bHLH-LZ Mutant 2	Residues 368–390 mutated to mimic MAX: NELKRSFFALRDQIPELENNEKA-DHIKDSFHSLRDSVPSLQGEKAS	Gene Script	This study
bHLH-LZ Mutant 3	Residues 380–381 mutated to mimic MAX: QI-SV	Gene Script	This study
Point-Mutant & Acetylation-Mimic Proteins
Mutated eMBII + bHLH-LZ	Residues 1–439; eMBII alanine mutations (128–142 & 175–189)	Gene Script	This study
MYC WAL (eMBII mutant)	Residues 1–439; eMBII mutations (S192W, V194A, F195L)	Gene Script	This study
MYC QRA (bHLH mutant)	Residues 1–439; bHLH mutations (R372Q, S373R, F374A)	Gene Script	This study
MYC WAL-QRA (Double mutant)	Residues 1–439; combined eMBII (S192W, V194A, F195L) and bHLH (R372Q, S373R, F374A) mutations	Gene Script	This study
MYC K148R/K157R	Full-length MYC; deacetyl-mimetic mutations (Arg substitutions)	Gene Script	This study
MYC K148Q/K157Q	Full-length MYC; acetyl-mimetic mutations (Gln substitutions)	Gene Script	This study
MYC AcK148/AcK157	Full-length MYC with site-specific genetically encoded acetyl-lysine at K148 and K157	Gene Script	This study
HA-Tagged Deletion Constructs
HA-MYC-WT	Full-length 1–439	Dr. William Tansey	This study
HA-MYC-ΔA	Deletion of residues 1–63	Dr. William Tansey	This study
HA-MYC-ΔB	Deletion of residues 64–126	Dr. William Tansey	This study
HA-MYC-ΔC	Deletion of residues 127–189 (eMBII)	Dr. William Tansey	This study
HA-MYC-ΔD	Deletion of residues 190–252	Dr. William Tansey	This study
HA-MYC-ΔE	Deletion of residues 253–315	Dr. William Tansey	This study
HA-MYC-ΔF	Deletion of residues 316–378	Dr. William Tansey	This study
HA-MYC-ΔG	Deletion of residues 379–439 (bHLH-LZ)	Dr. William Tansey	This study

### Sheet:  Table S2
Table S2: MYC proteins and Mutants expressed in this study
Plasmids	Encoded Protein / Purpose	Backbone	Source	Reference
MYC Expression Constructs (pET-28a series)
pET-28a(+)-MYC 1–439	WT full-length MYC (1–439)	pET-28a(+)	Gene Script	This study
pET-28a(+)-MYC bHLH-LZ	bHLH-LZ domain (353–439)	pET-28a(+)	Gene Script	This study
pET-28a(+)-eMBII MYC	Full-length MYC lacking eMBII (127–189)	pET-28a(+)	Gene Script	This study
pET-28a(+)-bHLH-LZ MYC	MYC lacking bHLH-LZ (1–353)	pET-28a(+)	Gene Script	This study
pET-28a(+)-Dual eMBII + bHLH-LZ deleted	MYC Deletion of both eMBII (127–189) and bHLH-LZ (353–439)	pET-28a(+)	Gene Script	This study
pET-28a(+)-eMBII-linker-bHLH-LZ	eMBII (127–189) + 40×GS linker + bHLH-LZ (353–439)	pET-28a(+)	Gene Script	This study
pET-28a(+)-eMBII (Del 127–147)-linker-bHLH-LZ	eMBII Del 127–147 + linker + bHLH-LZ	pET-28a(+)	Gene Script	This study
pET-28a(+)-eMBII (Del 148–168)-linker-bHLH-LZ	eMBII Del 148–168 + linker + bHLH-LZ	pET-28a(+)	Gene Script	This study
pET-28a(+)-eMBII (Del 169–190)-linker-bHLH-LZ	eMBII Del 169–190 + linker + bHLH-LZ	pET-28a(+)	Gene Script	This study
pET-28a(+)-bHLH-LZ Mutant 1	MAX-like bHLH mutant (residues 368–381)	pET-28a(+)	Gene Script	This study
pET-28a(+)-bHLH-LZ Mutant 2	MAX-like bHLH mutant (residues 368–390)	pET-28a(+)	Gene Script	This study
pET-28a(+)-bHLH-LZ Mutant 3	MAX-like bHLH mutant (residues 380–381)	pET-28a(+)	Gene Script	This study
pET-28a(+)-Mutated eMBII + bHLH	eMBII alanine mutations (128–142 & 175–189)	pET-28a(+)	Gene Script	This study
pET-28a(+)-MYC WAL	eMBII S192W, V194A, F195L	pET-28a(+)	Gene Script	This study
pET-28a(+)-MYC QRA	bHLH R372Q, S373R, F374A	pET-28a(+)	Gene Script	This study
pET-28a(+)-MYC WAL-QRA	Combined eMBII (WAL) and bHLH (QRA) mutations	pET-28a(+)	Gene Script	This study
pET-28a(+)-MYC K148R/K157R	Deacetyl-mimetic (Arg)	pET-28a(+)	Gene Script	This study
pET-30a MYC K148/K157 acetyl-mimetic	Acetylated K148/K158	pET-30a(+)	Gene Script	This study
Acetylated MYC Expression System
pET-30a MYC K148Q/K157Q	Acetyl-mimetic (Gln)	pET-30a	Gene Script	Derived from P01106-1
pRSFDuet-1/AcKRS3/PylT	Acetyl-lysine incorporation system (plasmid 1)	pRSFDuet-1	Dr. Lammers (Univ. Greifswald)
pTech/AcKRS/PylTopt	Acetyl-lysine incorporation system (plasmid 2)	pTech	Dr. Lammers (Univ. Greifswald)
Lentiviral CRISPR Constructs
LentiGuide-Puro (A169+A361)	sgRNA pair targeting eMBII (169) and bHLH (361)	LentiGuide-Puro	Gene Script	This study
LentiGuide-Puro (A169+A423)	sgRNA pair targeting eMBII (169) and bHLH (423)	LentiGuide-Puro	Gene Script	This study
LentiGuide-Puro (A11+A361)	sgRNA pair targeting eMBII (11) and bHLH (361)	LentiGuide-Puro	Gene Script	This study
LentiGuide-Puro (A11+A423)	sgRNA pair targeting eMBII (11) and bHLH (423)	LentiGuide-Puro	Gene Script	This study

### Sheet: Table S3
Table S3: Validation of Top-Ranked sgRNAs Targeting the MYC eMBII and bHLH Domains
Guide Pair Name	Amino Acid Locations	Guide Sequence 1 (5' → 3')	Guide Sequence 2 (5' → 3')	Source
A11 + A361	11 and 361	GCATCGTCGCGGGAGGCTGC	TCCTCGGTGTCCGAGGACCT	Gene Script
A11 + A423	11 and 423	GCATCGTCGCGGGAGGCTGC	TGAGCTTTTGCTCCTCTGCT	Gene Script
A169 + A361	169 and 361	CGCTGTCTTTGCGCGCAGCC	TCCTCGGTGTCCGAGGACCT	Gene Script
A169 + A423	169 and 423	CGCTGTCTTTGCGCGCAGCC	TGAGCTTTTGCTCCTCTGCT	Gene Script
